# *Chlamydia trachomatis* induces the transcriptional activity of host YAP in a Hippo-independent fashion

**DOI:** 10.1101/2022.03.16.484654

**Authors:** Liam T. Caven, Amanda J. Brinkworth, Rey T. Carabeo

## Abstract

The obligate intracellular pathogen *Chlamydia trachomatis* is the causative agent of the most common bacterial sexually transmitted disease worldwide. While the host response to infection by this pathogen has been well characterized, it remains unclear to what extent host gene expression during infection is the product of *Chlamydia*-directed modulation of host transcription factors. In this report, we show the transcriptome of *Chlamydia*-infected epithelial cells exhibits gene expression consistent with activity of YAP, a transcriptional coactivator implicated in cell proliferation, organ morphogenesis, wound healing, and fibrosis. After confirming induction of YAP target genes during infection, we observed increased YAP nuclear translocation in *Chlamydia*-infected epithelial cells. We show that increased YAP activation is a *Chlamydia*-directed process occurring during midcycle infection; critically, this phenotype is sensitive to inhibition of protein synthesis by the pathogen. Infection-mediated YAP activation bypasses YAP inhibition by the Hippo kinase cascade, instead involving YAP tyrosine phospho-activation and the activity of host Src family kinases. Taken together, our results define a mechanism for *Chlamydia*-directed modulation of host gene expression independent of the host inflammatory response to infection, as well as introduce novel therapeutic targets for treatment of this pervasive disease.
