## Supplementary Data S2 for "*Chlamydia trachomatis* induces the transcriptional activity of host YAP in a Hippo-independent fashion"

### Sheet: Summary
	Name	L2_Hits	L2_Coverage	L2_Induced	L2_Repressed	L2_IndProp	L2_MeanFC
0	KLF2	15	0.0017645	14	1	0.933333	2.39
1	KLF5	15	0.0017645	14	1	0.933333	2.39
2	AHR	42	0.0049406	27	15	0.642857	2.49929
3	ARNT	58	0.00682273	36	22	0.62069	1.85207
4	ZNF217	109	0.012822	84	25	0.770642	0.248807
5	PAX3	64	0.00752853	47	17	0.734375	5.94281
6	CEBPD	31	0.00364663	21	10	0.677419	0.921613
7	NFE2L2	102	0.0119986	78	24	0.764706	1.88402
8	AP1S2	13	0.00152923	6	7	0.461538	-0.193077
9	ETS1	27	0.0031761	13	14	0.481481	-274.295
10	KDM5A	34	0.00399953	19	15	0.558824	0.701471
11	HOXC9	67	0.00788143	40	27	0.597015	0.620299
12	VDR	121	0.0142336	98	23	0.809917	-53.5109
13	FOXP3	71	0.00835196	49	22	0.690141	0.752535
14	TTF2	56	0.00658746	34	22	0.607143	0.552857
15	XRN2	65	0.00764616	40	25	0.615385	-117.878
16	ELK1	73	0.00858723	54	19	0.739726	1.24123
17	DACH1	87	0.0102341	52	35	0.597701	-87.2159
18	PHF8	78	0.00917539	44	34	0.564103	1.79231
19	AR	312	0.0367016	227	85	0.727564	-21.028
20	STAT3	335	0.0394071	255	80	0.761194	2.46072
21	TCF4	193	0.0227032	136	57	0.704663	0.593731
22	SMAD4	248	0.029173	185	63	0.745968	0.186008
23	TP63	375	0.0441125	278	97	0.741333	3.54672
24	CREB1	213	0.0250559	150	63	0.704225	6.56169
25	CREM	234	0.0275262	153	81	0.653846	-30.8306
26	E2F1	282	0.0331726	184	98	0.652482	-0.164078
27	FLI1	332	0.0390542	256	76	0.771084	-17.4099
28	RUNX1	358	0.0421127	263	95	0.734637	-15.9894
29	MYC	439	0.051641	283	156	0.644647	-11.5418
30	SPI1	417	0.0490531	306	111	0.733813	5.62971
31	KLF4	236	0.0277614	162	74	0.686441	-25.5876
32	NANOG	370	0.0435243	264	106	0.713514	-17.9791
33	POU5F1	342	0.0402306	242	100	0.707602	-17.5888
34	SOX2	480	0.0564639	364	116	0.758333	-11.0545
35	TCF3	221	0.0259969	160	61	0.723982	3.24602
36	EGR1	393	0.0462299	292	101	0.743003	2.10534
37	MITF	319	0.037525	226	93	0.708464	3.56006
38	TP53	336	0.0395248	238	98	0.708333	1.10068
39	PPARG	256	0.0301141	176	80	0.6875	2.88598
40	FOXA2	146	0.0171745	98	48	0.671233	0.419863
41	HNF4A	343	0.0403482	236	107	0.688047	-0.646589
42	GATA1	264	0.0310552	194	70	0.734848	0.965606
43	GATA2	274	0.0322315	218	56	0.79562	6.25551
44	KDM5B	134	0.0157629	75	59	0.559701	-56.9845
45	ZFX	129	0.0151747	75	54	0.581395	-56.0244
46	E2F4	155	0.0182331	92	63	0.593548	7.37161
47	RCOR3	158	0.018586	119	39	0.753165	0.49962
48	SIN3B	189	0.0222327	125	64	0.661376	7.92037
49	REST	221	0.0259969	163	58	0.737557	8.18136
50	SETDB1	196	0.0230561	142	54	0.72449	0.954949
51	ASH2L	145	0.0170568	103	42	0.710345	11.8467
52	EOMES	144	0.0169392	102	42	0.708333	-44.5336
53	TFAP2C	202	0.0237619	137	65	0.678218	6.50262
54	FOXP1	166	0.0195271	122	44	0.73494	4.97428
55	PPARD	199	0.023409	147	52	0.738693	-37.1467
56	TET1	192	0.0225856	143	49	0.744792	3.38646
57	MYCN	117	0.0137631	61	56	0.521368	-62.6533
58	ERG	129	0.0151747	102	27	0.790698	8.16984
59	GFI1B	100	0.0117633	70	30	0.7	5.0466
60	TAL1	193	0.0227032	138	55	0.715026	1.60606
61	CNOT3	69	0.00811669	46	23	0.666667	2.71696
62	TRIM28	199	0.023409	137	62	0.688442	-35.0433
63	SOX9	177	0.0208211	125	52	0.706215	4.15153
64	SRY	192	0.0225856	132	60	0.6875	1.8562
65	FOXO3	119	0.0139984	89	30	0.747899	-0.174622
66	EP300	146	0.0171745	103	43	0.705479	1.11034
67	ESR1	169	0.01988	133	36	0.786982	1.82254
68	OLIG2	100	0.0117633	66	34	0.66	0.9037
69	SMARCA4	190	0.0223503	132	58	0.694737	1.04795
70	YAP1	117	0.0137631	81	36	0.692308	1.23855
71	SALL4	168	0.0197624	133	35	0.791667	1.92607
72	SOX17	98	0.0115281	60	38	0.612245	1.32612
73	WT1	109	0.012822	76	33	0.697248	10.7872
74	ZNF281	150	0.017645	104	46	0.693333	-0.1384
75	DMRT1	108	0.0127044	73	35	0.675926	1.04065
76	TEAD4	96	0.0112928	67	29	0.697917	1.21396
77	PRDM14	129	0.0151747	97	32	0.751938	1.79527
78	KLF1	101	0.011881	61	40	0.60396	-0.575644
79	TFCP2L1	112	0.0131749	80	32	0.714286	0.675625
80	ATF3	154	0.0181155	128	26	0.831169	2.83883
81	SMAD2	157	0.0184684	126	31	0.802548	9.10968
82	SMAD3	219	0.0257617	162	57	0.739726	4.88653
83	NR3C1	97	0.0114104	72	25	0.742268	1.0267
84	RUNX2	178	0.0209387	133	45	0.747191	1.64225
85	CUX1	129	0.0151747	95	34	0.736434	-53.0277
86	SCLY	113	0.0132926	85	28	0.752212	1.18726
87	CCND1	99	0.0116457	63	36	0.636364	12.7211
88	HOXB4	80	0.00941066	52	28	0.65	9.54375
89	MYBL2	97	0.0114104	50	47	0.515464	-0.872577
90	CHD1	28	0.00329373	17	11	0.607143	-13.2486
91	YY1	85	0.00999882	60	25	0.705882	-0.183294
92	ZFP42	69	0.00811669	47	22	0.681159	-2.67087
93	MECOM	117	0.0137631	92	25	0.786325	-2.41863
94	STAT4	121	0.0142336	104	17	0.859504	2.53826
95	GATA4	77	0.00905776	59	18	0.766234	1.15247
96	MEF2A	43	0.00505823	27	16	0.627907	0.625116
97	SRF	55	0.00646983	34	21	0.618182	0.739455
98	TBX5	103	0.0121162	69	34	0.669903	1.36214
99	FOXP2	95	0.0111752	76	19	0.8	1.33884
100	TCF7	75	0.00882249	55	20	0.733333	1.03267
101	CTCF	78	0.00917539	52	26	0.666667	2.33628
102	RAD21	109	0.012822	78	31	0.715596	1.96486
103	BMI1	89	0.0104694	67	22	0.752809	1.62045
104	EED	41	0.00482296	28	13	0.682927	1.05805
105	PHC1	45	0.00529349	30	15	0.666667	0.915111
106	EZH2	114	0.0134102	84	30	0.736842	1.27947
107	RNF2	108	0.0127044	78	30	0.722222	1.43361
108	JARID2	86	0.0101165	63	23	0.732558	0.024186
109	MTF2	175	0.0205858	136	39	0.777143	1.91651
110	SUZ12	280	0.0329373	213	67	0.760714	1.81396
111	ESRRB	74	0.00870486	43	31	0.581081	-99.4159
112	TFAP2A	83	0.00976356	58	25	0.698795	14.1027
113	CTNNB1	71	0.00835196	49	22	0.690141	-1.81873
114	TBX3	68	0.00799906	47	21	0.691176	1.27515
115	JUN	70	0.00823433	50	20	0.714286	1.356
116	PBX1	102	0.0119986	75	27	0.735294	2.59029
117	SIN3A	62	0.00729326	36	26	0.580645	5.75097
118	MYB	70	0.00823433	52	18	0.742857	1.149
119	LMO2	96	0.0112928	76	20	0.791667	12.8393
120	LYL1	36	0.0042348	28	8	0.777778	31.5406
121	MEIS1	73	0.00858723	51	22	0.69863	0.678219
122	POU3F2	54	0.00635219	37	17	0.685185	1.02278
123	RCOR1	58	0.00682273	45	13	0.775862	2.00672
124	NUCKS1	77	0.00905776	64	13	0.831169	1.59208
125	RELA	186	0.0218798	166	20	0.892473	1.36344
126	ELF5	47	0.00552876	38	9	0.808511	1.28745
127	EWSR1	75	0.00882249	55	20	0.733333	-0.1956
128	BACH1	133	0.0156452	102	31	0.766917	4.88511
129	HSF1	62	0.00729326	40	22	0.645161	3.25113
130	TBP	58	0.00682273	47	11	0.810345	3.97879
131	STAT5A	99	0.0116457	75	24	0.757576	1.91616
132	SOX11	49	0.00576403	36	13	0.734694	-9.30102
133	NACC1	52	0.00611693	39	13	0.75	-0.4725
134	NR0B1	108	0.0127044	85	23	0.787037	2.08824
135	ZIC3	18	0.0021174	12	6	0.666667	0.705556
136	SMAD1	46	0.00541113	34	12	0.73913	1.48565
137	BCL3	40	0.00470533	28	12	0.7	0.1405
138	TAF7L	52	0.00611693	34	18	0.653846	-1.61115
139	CDX2	55	0.00646983	38	17	0.690909	1.28273
140	CEBPA	42	0.0049406	34	8	0.809524	9.23786
141	CEBPB	105	0.0123515	84	21	0.8	14.6021
142	SREBF2	43	0.00505823	36	7	0.837209	1.57488
143	PRDM5	44	0.00517586	27	17	0.613636	-167.438
144	GATA3	43	0.00505823	31	12	0.72093	1.81093
145	NR1I2	47	0.00552876	31	16	0.659574	0.816809
146	TCF7L2	34	0.00399953	20	14	0.588235	0.827353
147	ASXL1	33	0.0038819	25	8	0.757576	1.26576
148	TFEB	49	0.00576403	35	14	0.714286	1.2551
149	DCP1A	29	0.00341136	18	11	0.62069	0.812759
150	KDM6A	13	0.00152923	6	7	0.461538	1.23462
151	PADI4	41	0.00482296	28	13	0.682927	-176.314
152	PDX1	31	0.00364663	17	14	0.548387	-1.42871
153	ELF1	39	0.0045877	31	8	0.794872	3.27513
154	RBPJ	94	0.0110575	63	31	0.670213	0.0817021
155	STAT1	43	0.00505823	34	9	0.790698	1.43721
156	PAX6	40	0.00470533	26	14	0.65	0.657
157	DNAJC2	48	0.00564639	37	11	0.770833	24.2467
158	CRX	39	0.0045877	21	18	0.538462	-2.02462
159	IRF1	55	0.00646983	55	0	1	2.60436
160	IRF8	111	0.0130573	101	10	0.90991	2.16126
161	NFIB	28	0.00329373	25	3	0.892857	1.68321
162	CLOCK	36	0.0042348	25	11	0.694444	1.19861
163	HCFC1	11	0.00129397	3	8	0.272727	-0.731818
164	THAP11	18	0.0021174	8	10	0.444444	-0.173333
165	SREBF1	33	0.0038819	23	10	0.69697	1.04909
166	NOTCH1	20	0.00235266	11	9	0.55	1.0665
167	NR1H3	54	0.00635219	42	12	0.777778	1.84
168	STAT6	33	0.0038819	31	2	0.939394	2.50121
169	ESR2	52	0.00611693	39	13	0.75	1.24885
170	HIF1A	32	0.00376426	29	3	0.90625	2.07813
171	RCOR2	24	0.0028232	16	8	0.666667	45.2263
172	RARG	41	0.00482296	26	15	0.634146	1.31829
173	FOXO1	19	0.00223503	16	3	0.842105	1.62789
174	DROSHA	26	0.00305846	16	10	0.615385	1.22192
175	GBX2	6	0.000705799	4	2	0.666667	0.453333
176	ETS2	11	0.00129397	9	2	0.818182	1.50727
177	HTT	20	0.00235266	11	9	0.55	0.7085
178	FOXM1	23	0.00270556	8	15	0.347826	-0.396522
179	MYBL1	6	0.000705799	2	4	0.333333	-0.475
180	HOXD13	11	0.00129397	8	3	0.727273	0.804545
181	THRA	8	0.000941066	8	0	1	2.7225
182	CDKN2AIP	8	0.000941066	6	2	0.75	1.03
183	NR4A2	8	0.000941066	6	2	0.75	0.885
184	SALL1	1	0.000117633	1	0	1	1.75
185	CHD7	10	0.00117633	6	4	0.6	0.461
186	ZNF274	7	0.000823433	6	1	0.857143	-53.6729
187	PRDM16	2	0.000235266	2	0	1	1.65
188	ZNF322	3	0.0003529	2	1	0.666667	0.673333
189	IKZF1	8	0.000941066	7	1	0.875	1.24375
190	ZNF263	6	0.000705799	4	2	0.666667	1.18
191	ZNF652	8	0.000941066	4	4	0.5	0.15875
192	TCF21	7	0.000823433	3	4	0.428571	-0.541429
193	E2F7	3	0.0003529	2	1	0.666667	0.73
194	BCL11B	2	0.000235266	2	0	1	1.81
195	GLI1	3	0.0003529	2	1	0.666667	0.983333
196	HOXA2	2	0.000235266	2	0	1	2.565
197	CIITA	6	0.000705799	5	1	0.833333	2.57
198	BP1	2	0.000235266	2	0	1	32.445
